# Aging increases ovarian cancer growth, metastasis, and immunosuppression that can be alleviated by inhibiting hedgehog signaling

**DOI:** 10.64898/2025.12.23.695206

**Authors:** Asha Kumari, Mohamed Halaby Elbahoty, Resha Rajkarnikar, Khushi Sureja, Manan Virendra Nayyar, Mehri Monavarian, Liz Macias Quintero, Katherine Fuh, Daniel J Tyrrell, Lalita A Shevde, Sudarshan Anand, Camilla Margaroli, Karthikeyan Mythreye

## Abstract

Ovarian cancer incidence and mortality increase with age, yet how aging shapes tumor progression and the immune microenvironment remains poorly defined. Using orthotopic syngeneic models of distinct cellular origins (ovarian surface epithelial and fallopian tube-derived) in young versus aged mice, we show that aged hosts exhibit higher tumor burden, metastasis and ascites. Follicle depletion in young mice did not recapitulate these effects, indicating contributions beyond hormonal decline. Spatial transcriptomics revealed distinct age dependent intratumoral heterogeneity, with Hedgehog signaling enrichment in CD45^+^ cells from aged tumors, alongside elevated CD206^+^ tumor-associated macrophages and FoxP3^+^ regulatory T cells. Pharmacologic Hedgehog inhibition in aged mice suppressed tumor growth, reduced metastasis, and decreased CD206^+^ macrophages and FoxP3^+^ T cells while preserving CD8^+^T cells. In human ovarian cancer, Hedgehog activation correlated with immunosuppressive and immune checkpoint resistance signatures. We propose Hedgehog inhibition as an immunomodulatory strategy for Hedgehog activated or post menopausal ovarian cancer.
