## Supplementary Table A for "Aging increases ovarian cancer growth, metastasis, and immunosuppression that can be alleviated by inhibiting hedgehog signaling"

### Sheet: sheet 1
Gene	Log2FC	P value
Fxyd3	-1.38451	0.00918426
Prr15l	-1.02007	0.0092623
Flrt1	-1.01555	0.00859751
Tmem255a	-0.929281	0.0118573
Kcnt1	-0.905907	0.00587006
Pgc	-0.787952	0.00634904
Ppl	-0.748475	0.0118294
Kank3	-0.717434	0.0362449
Lgals2	-0.70133	0.025791
Adamts10	-0.693657	0.0048439
Dedd2	-0.667475	0.00618509
Fxyd1	-0.625573	0.00552254
Bicdl1	-0.613105	0.0423786
Bcam	-0.584751	0.032853
Mgat3	-0.573345	0.00916482
Hepacam	-0.532556	0.0489797
Adcy6	-0.496949	0.025463
Myh11	-0.495856	0.0179955
Igfbp6	-0.482028	0.0344192
Cystm1	-0.476286	0.0264834
Sox18	-0.46845	0.0458211
Ano1	-0.465254	0.031321
Dab2ip	-0.459882	0.0427536
Dsg2	-0.458967	0.0354419
Mafb	0.450847	0.0292058
Lpcat2	0.460656	0.0100152
Aif1	0.461335	0.0481553
Nckap1l	0.466276	0.0315852
Lyn	0.467266	0.0197557
Dst	0.475677	0.0151354
Ccn5	0.484183	0.0176124
Crlf1	0.488033	0.0426401
Neto2	0.531235	0.0485298
Slfn5	0.537098	0.0223113
Gdf3	0.540274	0.00597309
Ptprc	0.546592	0.0295913
Itgb2	0.549046	0.0417434
Gpr176	0.552017	0.00781316
Arhgap9	0.552068	0.0147923
Serpinf1	0.564933	0.0453533
Lilr4b	0.566713	0.0120383
Ccn4	0.617658	0.0282666
Fcgr1	0.650544	0.0252354
C3ar1	0.676298	0.0251806
Ccr5	0.703048	0.00399108
Cyth4	0.715357	0.0157075
Fstl1	0.74983	0.0252147
Adgre1	0.785683	0.000830419
Col8a1	0.858381	0.010883
Thbs1	1.36275	0.000760419
