## Supplementary Table B for "Aging increases ovarian cancer growth, metastasis, and immunosuppression that can be alleviated by inhibiting hedgehog signaling"

### Sheet: Sheet1
Gene	Log2FC	pvalue
Clu	-0.851913	0.0138873
Gpc1	-0.786908	0.0294271
Tgfbi	-0.779997	0.000922984
Vegfa	-0.779754	0.0283774
AA467197	-0.722873	0.0305979
Ldha	-0.716831	0.00826397
Trf	-0.617891	0.0362905
Npr1	-0.606582	0.0226246
Fkbp1a	-0.589463	0.0126913
Cox6c	-0.583316	0.00823966
Cd9	-0.576678	0.0424968
Tcf20	-0.56324	0.000706148
Pdlim4	-0.559655	0.0403772
Prr13	-0.559087	0.0118126
Golph3	-0.54129	0.0327856
Gm2a	-0.540097	0.0389919
H3f3b	-0.540005	0.00725608
Tpm4	-0.537259	0.0277886
Car12	-0.533808	0.0382994
Actg1	-0.522258	0.0436647
Hepacam	-0.519308	0.0153659
Col4a1	-0.516512	0.0313725
Fgfr1	-0.514661	0.0306214
Rbpms	-0.513077	0.00479223
Rpl37	-0.511705	0.0402139
Pik3ap1	0.714661	0.00276115
Hs3st3b1	0.718353	0.00197034
Fgl2	0.729139	0.0139267
Dsc1	0.730875	0.0318784
Ltv1	0.73322	0.00759622
Olfr1358	0.741548	0.0440951
Itga4	0.74275	0.00421505
Slfn8	0.744047	0.00338294
Chadl	0.750319	0.00905093
Gadd45g	0.76146	0.0499204
Cma1	0.763907	0.0206985
Fbln1	0.770492	0.0100422
Zfp185	0.779073	0.0426994
Pm20d2	0.786905	0.0364761
Ccl12	0.802261	0.0256865
Rpgr	0.802322	0.0226133
Adamts8	0.812539	0.00489072
Cxcl9	0.827009	0.0329011
Mrc1	0.830503	9.25644554188493e-05
Slit2	0.872831	0.00301741
Col12a1	0.891273	0.0480028
Mmp12	0.9913	0.0212821
Lyz2	1.01184	0.00718892
Jchain	1.06066	0.0295186
Hmgcs2	1.70722	0.00390621
