## Supplementary Table C for "Aging increases ovarian cancer growth, metastasis, and immunosuppression that can be alleviated by inhibiting hedgehog signaling"

### Sheet: Sheet1
Gene	Species	Forward Primer (5'-3')	Reverse primer (5'-3')	Accession No.	Product length
AMH	Mouse	TACTCGGGACACCCGCTATT	TCAGGGTGGCACCTTCTCT	>NM_007445.3	110
Inhinin A	Mouse	CCAAAGTCACCATCCGTCTATTT	CTCATCCCCCGTGTCCAA	NM_008380.2	68
CD206	Mouse	CAGGTGTGGGCTCAGGTAGT	TGTGGTGAGCTGAAAGGTGA	>NM_008625.2	118
CD80	Mouse	GGCAAGGCAGCAATACCTTA	CTCTTTGTGCTGCTGATTCG	>NM_009855.2	94
Hhip1	Mouse	CAACCAGGAACGGTGGGCTATT	TCTGCGACTTCCAGAAACACCC	>NM_020259.4	126
Ptch1	Mouse	GGTGGTTCATCAAAGTGTCG	GGCATAGGCAAGCATCAGTA	>NM_001328514.1	145
Gli1	Mouse	CCTGGTGGCTTTCATCAACT	ACACAGGGCTGGACTCCATA	>NM_010296.2	150
Rpl	Mouse	CAAGGTTGTTCGGCTGAAGC	GCTGTCACTGCCTGGTACTT	>NM_009438.5	90
